# Local adaptation of a dominant coastal tree to freshwater availability and solar radiation suggested by genomic and ecophysiological approaches

**DOI:** 10.1101/378612

**Authors:** Mariana Vargas Cruz, Gustavo Maruyama Mori, Caroline Signori Müller, Carla Cristina da Silva, Dong-Ha Oh, Maheshi Dassanayake, Maria Imaculada Zucchi, Rafael Silva Oliveira, Anete Pereira de Souza

## Abstract

Local adaptation is often a product of environmental variations in the geographical space and has implications for biodiversity conservation. We investigated the role of latitudinal heterogeneity in climate on the organization of genetic and phenotypic variation in the dominant coastal tree, *Avicennia schaueriana*. In a common garden experiment, samples from an equatorial region, marked by rainy/dry seasons, accumulated less biomass, showed lower stomatal conductance and transpiration, narrower xylem vessels, smaller leaves and higher reflectance of long wavelengths (red light) on the stem epidermis, than samples from a subtropical region, marked by warm/cold seasons. Transcriptome differences identified between trees sampled under field conditions at equatorial and subtropical sites, were enriched in functional categories as responses to temperature, solar radiation, water deficit, photosynthesis and cell wall biosynthesis. The diversity based on thousands of SNP loci revealed a north-south genetic structure. Remarkably, signatures of selection were identified in loci associated with photosynthesis, anthocyanin accumulation and the responses to osmotic and hypoxia stresses. Our results suggest the existence of divergence in key resource-use characteristics, likely driven by climate seasonality, based on water-deficit and solar radiation. These findings provide a basis for conservation plans and for predictions for coastal plant responses to climate change.
