## Supplementary information Table S7 for "Local adaptation of a dominant coastal tree to freshwater availability and solar radiation suggested by genomic and ecophysiological approaches"

### Sheet: Sheet1
Supplementary Table S7. Enriched Gene Ontology (GO) terms among differentially expressed transcripts (DET) that presented higher expression in subtropical stem samples than in equatorial stem samples.
Category	P-value	DET in category	Transcripts in category in Reference	GO Term	Ontology*
GO:0006952	4.27e-06	16	628	defense response	BP
GO:0043693	2.68e-05	3	11	monoterpene biosynthetic process	BP
GO:0044550	4.27e-05	6	93	secondary metabolite biosynthetic process	BP
GO:0015800	4.43e-05	2	2	acidic amino acid transport	BP
GO:0015804	5.05e-04	2	6	neutral amino acid transport	BP
GO:0071457	6.09e-04	2	7	cellular response to ozone	BP
GO:0007129	6.40e-04	2	6	synapsis	BP
GO:0033386	6.77e-04	2	7	geranylgeranyl diphosphate biosynthetic process	BP
GO:0055114	8.56e-04	22	1621	oxidation-reduction process	BP
GO:0006629	9.33e-04	6	168	lipid metabolic process	BP
GO:0033384	1.35e-03	2	9	geranyl diphosphate biosynthetic process	BP
GO:0045337	1.35e-03	2	9	farnesyl diphosphate biosynthetic process	BP
GO:0048438	1.54e-03	2	11	floral whorl development	BP
GO:0008299	1.71e-03	3	36	isoprenoid biosynthetic process	BP
GO:0051026	1.82e-03	2	13	chiasma assembly	BP
GO:0071484	1.85e-03	2	12	cellular response to light intensity	BP
GO:0071329	2.86e-03	2	12	cellular response to sucrose stimulus	BP
GO:0045088	2.87e-03	2	14	regulation of innate immune response	BP
GO:0035195	2.89e-03	2	13	gene silencing by miRNA	BP
GO:0015991	2.91e-03	3	42	ATP hydrolysis coupled proton transport	BP
GO:0016114	3.39e-03	2	15	terpenoid biosynthetic process	BP
GO:0008202	4.15e-03	2	12	steroid metabolic process	BP
GO:0003333	4.23e-03	3	45	amino acid transmembrane transport	BP
GO:0071493	4.30e-03	2	17	cellular response to UV-B	BP
GO:0009963	5.18e-03	2	18	positive regulation of flavonoid biosynthetic process	BP
GO:0009636	5.60e-03	3	54	response to toxic substance	BP
GO:0046688	7.32e-03	2	24	response to copper ion	BP
GO:0010039	7.50e-03	2	21	response to iron ion	BP
GO:0006637	8.29e-03	1	1	acyl-CoA metabolic process	BP
GO:0009407	8.42e-03	2	22	toxin catabolic process	BP
GO:0019288	8.88e-03	2	22	isopentenyl diphosphate biosynthetic process, methylerythritol 4-phosphate pathway	BP
GO:0019430	9.73e-03	2	27	removal of superoxide radicals	BP
GO:0009611	9.96e-03	7	351	response to wounding	BP
GO:0016099	1.19e-02	1	3	monoterpenoid biosynthetic process	BP
GO:0010076	1.34e-02	2	28	maintenance of floral meristem identity	BP
GO:0019307	1.40e-02	1	2	mannose biosynthetic process	BP
GO:0045047	1.40e-02	1	2	protein targeting to ER	BP
GO:0009861	1.42e-02	2	28	jasmonic acid and ethylene-dependent systemic resistance	BP
GO:0009116	1.50e-02	2	28	nucleoside metabolic process	BP
GO:0015992	1.60e-02	2	28	proton transport	BP
GO:0010582	1.62e-02	2	29	floral meristem determinacy	BP
GO:0019079	1.63e-02	1	2	viral genome replication	BP
GO:0006360	1.65e-02	1	2	transcription from RNA polymerase I promoter	BP
GO:0000706	1.86e-02	1	4	meiotic DNA double-strand break processing	BP
GO:0000737	1.86e-02	1	4	DNA catabolic process, endonucleolytic	BP
GO:0009062	1.90e-02	1	4	fatty acid catabolic process	BP
GO:0032194	2.01e-02	1	3	ubiquinone biosynthetic process via 3,4-dihydroxy-5-polyprenylbenzoate	BP
GO:0010431	2.02e-02	2	32	seed maturation	BP
GO:0071280	2.05e-02	1	3	cellular response to copper ion	BP
GO:0016117	2.16e-02	2	30	carotenoid biosynthetic process	BP
GO:0009240	2.27e-02	1	3	isopentenyl diphosphate biosynthetic process	BP
GO:0030835	2.35e-02	1	3	negative regulation of actin filament depolymerization	BP
GO:0009715	2.40e-02	1	3	chalcone biosynthetic process	BP
GO:0042631	2.47e-02	2	36	cellular response to water deprivation	BP
GO:0010424	2.47e-02	1	3	DNA methylation on cytosine within a CG sequence	BP
GO:0010220	2.68e-02	1	5	positive regulation of vernalization response	BP
GO:0034090	2.70e-02	1	5	maintenance of meiotic sister chromatid cohesion	BP
GO:0009411	2.85e-02	2	37	response to UV	BP
GO:0009294	2.93e-02	2	38	DNA mediated transformation	BP
GO:0042138	3.06e-02	1	6	meiotic DNA double-strand break formation	BP
GO:0006597	3.22e-02	1	4	spermine biosynthetic process	BP
GO:0006557	3.24e-02	1	4	S-adenosylmethioninamine biosynthetic process	BP
GO:0052865	3.44e-02	1	6	1-deoxy-D-xylulose 5-phosphate biosynthetic process	BP
GO:0042371	3.53e-02	1	5	vitamin K biosynthetic process	BP
GO:0006536	3.58e-02	1	5	glutamate metabolic process	BP
GO:0010069	3.67e-02	1	6	zygote asymmetric cytokinesis in embryo sac	BP
GO:0009696	3.73e-02	1	6	salicylic acid metabolic process	BP
GO:0050992	3.88e-02	1	5	dimethylallyl diphosphate biosynthetic process	BP
GO:0006081	3.92e-02	1	5	cellular aldehyde metabolic process	BP
GO:0009629	4.01e-02	1	5	response to gravity	BP
GO:0009234	4.03e-02	1	6	menaquinone biosynthetic process	BP
GO:0031204	4.03e-02	1	5	posttranslational protein targeting to membrane, translocation	BP
GO:0015812	4.22e-02	1	6	gamma-aminobutyric acid transport	BP
GO:0009298	4.23e-02	1	6	GDP-mannose biosynthetic process	BP
GO:0009809	4.28e-02	3	120	lignin biosynthetic process	BP
GO:0002238	4.35e-02	1	7	response to molecule of fungal origin	BP
GO:0006013	4.64e-02	1	6	mannose metabolic process	BP
GO:0046034	4.75e-02	1	6	ATP metabolic process	BP
GO:0019762	4.76e-02	1	9	glucosinolate catabolic process	BP
GO:0009813	4.76e-02	2	51	flavonoid biosynthetic process	BP
GO:0009513	9.87e-04	2	8	etioplast	CC
GO:0005783	9.16e-03	13	891	endoplasmic reticulum	CC
GO:0016020	1.63e-02	15	1228	membrane	CC
GO:0033178	2.10e-02	1	3	proton-transporting two-sector ATPase complex, catalytic domain	CC
GO:0009507	3.41e-02	13	1066	chloroplast	CC
GO:0035101	4.56e-02	1	7	FACT complex	CC
GO:0004866	1.11e-08	5	13	endopeptidase inhibitor activity	MF
GO:0043531	1.55e-06	8	130	ADP binding	MF
GO:0034768	1.16e-05	3	9	(E)-beta-ocimene synthase activity	MF
GO:0038023	4.03e-05	2	3	signaling receptor activity	MF
GO:0003968	7.17e-05	3	15	RNA-directed 5'-3' RNA polymerase activity	MF
GO:0004022	7.52e-05	4	37	alcohol dehydrogenase (NAD) activity	MF
GO:0050551	2.40e-04	2	6	myrcene synthase activity	MF
GO:0047787	3.83e-04	2	4	delta4-3-oxosteroid 5beta-reductase activity	MF
GO:0019825	5.40e-04	7	204	oxygen binding	MF
GO:0016709	5.49e-04	5	97	oxidoreductase activity, acting on paired donors, with incorporation or reduction of molecular oxygen, NAD(P)H as one donor, and incorporation of one atom of oxygen	MF
GO:0003886	6.42e-04	2	6	DNA (cytosine-5-)-methyltransferase activity	MF
GO:0004337	1.35e-03	2	9	geranyltranstransferase activity	MF
GO:0035671	1.54e-03	2	8	enone reductase activity	MF
GO:0004161	2.24e-03	2	11	dimethylallyltranstransferase activity	MF
GO:0004311	2.64e-03	2	12	farnesyltranstransferase activity	MF
GO:0047172	3.09e-03	2	15	shikimate O-hydroxycinnamoyltransferase activity	MF
GO:0047205	3.09e-03	2	15	quinate O-hydroxycinnamoyltransferase activity	MF
GO:0004784	5.29e-03	2	22	superoxide dismutase activity	MF
GO:0008809	6.12e-03	1	1	carnitine racemase activity	MF
GO:0004743	6.31e-03	2	16	pyruvate kinase activity	MF
GO:0030955	6.31e-03	2	16	potassium ion binding	MF
GO:0015297	7.30e-03	4	113	antiporter activity	MF
GO:0010334	9.81e-03	1	2	sesquiterpene synthase activity	MF
GO:0034002	9.81e-03	1	2	(R)-limonene synthase activity	MF
GO:0050550	9.81e-03	1	2	pinene synthase activity	MF
GO:0050552	9.81e-03	1	2	(4S)-limonene synthase activity	MF
GO:0080015	9.81e-03	1	2	sabinene synthase activity	MF
GO:0004615	1.40e-02	1	2	phosphomannomutase activity	MF
GO:0005506	1.48e-02	6	290	iron ion binding	MF
GO:0080031	1.49e-02	1	2	methyl salicylate esterase activity	MF
GO:0000287	1.61e-02	4	145	magnesium ion binding	MF
GO:0004371	1.67e-02	1	3	glycerone kinase activity	MF
GO:0050518	1.73e-02	1	3	2-C-methyl-D-erythritol 4-phosphate cytidylyltransferase activity	MF
GO:0004364	1.82e-02	2	32	glutathione transferase activity	MF
GO:0016889	1.86e-02	1	4	endodeoxyribonuclease activity, producing 3'-phosphomonoesters	MF
GO:0046910	1.96e-02	2	37	pectinesterase inhibitor activity	MF
GO:0015180	1.99e-02	1	3	L-alanine transmembrane transporter activity	MF
GO:0046428	2.01e-02	1	3	1,4-dihydroxy-2-naphthoate octaprenyltransferase activity	MF
GO:0010290	2.26e-02	1	4	chlorophyll catabolite transmembrane transporter activity	MF
GO:0015431	2.26e-02	1	4	glutathione S-conjugate-exporting ATPase activity	MF
GO:0004452	2.27e-02	1	3	isopentenyl-diphosphate delta-isomerase activity	MF
GO:0020037	2.34e-02	6	334	heme binding	MF
GO:0016210	2.40e-02	1	3	naringenin-chalcone synthase activity	MF
GO:0042389	2.45e-02	1	3	omega-3 fatty acid desaturase activity	MF
GO:0052578	2.51e-02	1	4	alpha-farnesene synthase activity	MF
GO:0098599	2.69e-02	1	4	palmitoyl hydrolase activity	MF
GO:0004351	2.77e-02	1	4	glutamate decarboxylase activity	MF
GO:0080030	2.81e-02	1	4	methyl indole-3-acetate esterase activity	MF
GO:0016820	2.88e-02	1	4	hydrolase activity, acting on acid anhydrides, catalyzing transmembrane movement of substances	MF
GO:0080032	2.90e-02	1	4	methyl jasmonate esterase activity	MF
GO:0050242	2.94e-02	1	4	pyruvate, phosphate dikinase activity	MF
GO:0016229	3.07e-02	1	7	steroid dehydrogenase activity	MF
GO:0070401	3.07e-02	1	7	NADP+ binding	MF
GO:0102339	3.12e-02	1	5	3-oxo-arachidoyl-CoA reductase activity	MF
GO:0102340	3.12e-02	1	5	3-oxo-behenoyl-CoA reductase activity	MF
GO:0102341	3.12e-02	1	5	3-oxo-lignoceroyl-CoA reductase activity	MF
GO:0102342	3.12e-02	1	5	3-oxo-cerotoyl-CoA reductase activity	MF
GO:0008422	3.21e-02	2	46	beta-glucosidase activity	MF
GO:0004014	3.24e-02	1	4	adenosylmethionine decarboxylase activity	MF
GO:0008474	3.41e-02	1	5	palmitoyl-(protein) hydrolase activity	MF
GO:0015238	3.63e-02	2	48	drug transmembrane transporter activity	MF
GO:0018454	3.65e-02	1	6	acetoacetyl-CoA reductase activity	MF
GO:0045703	3.65e-02	1	6	ketoreductase activity	MF
GO:0015171	3.72e-02	3	112	amino acid transmembrane transporter activity	MF
GO:0016711	3.80e-02	1	5	flavonoid 3'-monooxygenase activity	MF
GO:0004806	3.86e-02	2	47	triglyceride lipase activity	MF
GO:0004030	3.92e-02	1	5	aldehyde dehydrogenase [NAD(P)+] activity	MF
GO:0050662	4.10e-02	2	47	coenzyme binding	MF
GO:0015185	4.22e-02	1	6	gamma-aminobutyric acid transmembrane transporter activity	MF
GO:0046029	4.24e-02	1	8	mannitol dehydrogenase activity	MF
GO:0047681	4.24e-02	1	8	aryl-alcohol dehydrogenase (NADP+) activity	MF
GO:0008661	4.24e-02	1	7	1-deoxy-D-xylulose-5-phosphate synthase activity	MF
GO:0003993	4.25e-02	2	47	acid phosphatase activity	MF
GO:0005524	4.45e-02	29	3170	ATP binding	MF
GO:0003796	4.50e-02	1	8	lysozyme activity	MF
GO:0015293	4.66e-02	3	127	symporter activity	MF
GO:0031957	4.69e-02	1	6	very long-chain fatty acid-CoA ligase activity	MF
*Ontology categories: Biological Process (BP); Cellular Component (CC); Molecular Function (MF).
