## Supplementary information Table S8 for "Local adaptation of a dominant coastal tree to freshwater availability and solar radiation suggested by genomic and ecophysiological approaches"

### Sheet: Sheet1
Supplementary Table S8. Enriched Gene Ontology (GO) terms among differentially expressed transcripts (DET) that presented higher expression in equatorial stem samples than in subtropical stem samples.
Category	P-value	DET in category	Transcripts in category in Reference	GO Term	Ontology*
GO:0035434	1.09e-05	3	10	copper ion transmembrane transport	BP
GO:0006825	2.44e-04	3	29	copper ion transport	BP
GO:0016114	1.75e-03	2	15	terpenoid biosynthetic process	BP
GO:0010405	2.06e-03	2	14	arabinogalactan protein metabolic process	BP
GO:0018258	2.06e-03	2	14	protein O-linked glycosylation via hydroxyproline	BP
GO:0043562	2.89e-03	2	18	cellular response to nitrogen levels	BP
GO:0055114	3.46e-03	16	1621	oxidation-reduction process	BP
GO:0045333	3.68e-03	2	21	cellular respiration	BP
GO:0048354	4.69e-03	2	21	mucilage biosynthetic process involved in seed coat development	BP
GO:0009751	4.94e-03	5	223	response to salicylic acid	BP
GO:0009685	5.39e-03	1	1	gibberellin metabolic process	BP
GO:0006541	5.80e-03	2	22	glutamine metabolic process	BP
GO:0009611	7.07e-03	6	351	response to wounding	BP
GO:0005993	8.45e-03	1	2	trehalose catabolic process	BP
GO:0016441	8.71e-03	2	29	posttranscriptional gene silencing	BP
GO:1900056	8.78e-03	2	30	negative regulation of leaf senescence	BP
GO:0010597	9.96e-03	1	3	green leaf volatile biosynthetic process	BP
GO:0008614	1.21e-02	1	3	pyridoxine metabolic process	BP
GO:0000271	1.31e-02	2	36	polysaccharide biosynthetic process	BP
GO:0015680	1.37e-02	1	3	intracellular copper ion transport	BP
GO:0009411	1.50e-02	2	37	response to UV	BP
GO:0009723	1.64e-02	4	189	response to ethylene	BP
GO:0000719	1.68e-02	1	3	photoreactive repair	BP
GO:0010422	2.15e-02	1	4	regulation of brassinosteroid biosynthetic process	BP
GO:0009620	2.19e-02	3	120	response to fungus	BP
GO:0042819	2.28e-02	1	5	vitamin B6 biosynthetic process	BP
GO:1901347	2.31e-02	1	5	negative regulation of secondary cell wall biogenesis	BP
GO:0009753	2.33e-02	4	220	response to jasmonic acid	BP
GO:0009813	2.61e-02	2	51	flavonoid biosynthetic process	BP
GO:0051553	2.63e-02	1	6	flavone biosynthetic process	BP
GO:0002229	2.74e-02	2	57	defense response to oomycetes	BP
GO:0080027	2.83e-02	1	7	response to herbivore	BP
GO:0042823	2.83e-02	1	6	pyridoxal phosphate biosynthetic process	BP
GO:0006811	2.86e-02	2	51	ion transport	BP
GO:0071836	2.92e-02	1	7	nectar secretion	BP
GO:0005987	2.99e-02	1	7	sucrose catabolic process	BP
GO:0045723	3.05e-02	1	8	positive regulation of fatty acid biosynthetic process	BP
GO:0009853	3.07e-02	2	57	photorespiration	BP
GO:0009617	3.20e-02	3	146	response to bacterium	BP
GO:0051214	3.35e-02	1	6	RNA virus induced gene silencing	BP
GO:1901348	3.36e-02	1	8	positive regulation of secondary cell wall biogenesis	BP
GO:0006624	3.40e-02	1	7	vacuolar protein processing	BP
GO:0050691	3.46e-02	1	7	regulation of defense response to virus by host	BP
GO:0051707	3.52e-02	2	66	response to other organism	BP
GO:2000904	3.55e-02	1	7	regulation of starch metabolic process	BP
GO:0002239	3.73e-02	1	8	response to oomycetes	BP
GO:0045116	4.00e-02	1	8	protein neddylation	BP
GO:0009821	4.02e-02	1	8	alkaloid biosynthetic process	BP
GO:0046345	4.16e-02	1	9	abscisic acid catabolic process	BP
GO:0006101	4.18e-02	1	9	citrate metabolic process	BP
GO:0010599	4.28e-02	1	9	production of lsiRNA involved in RNA interference	BP
GO:0006950	4.34e-02	2	71	response to stress	BP
GO:0043693	4.36e-02	1	11	monoterpene biosynthetic process	BP
GO:0008615	4.36e-02	1	9	pyridoxine biosynthetic process	BP
GO:0010601	4.65e-02	1	9	positive regulation of auxin biosynthetic process	BP
GO:0042773	4.79e-02	1	11	ATP synthesis coupled electron transport	BP
GO:0005575	2.27e-04	8	348	cellular_component	CC
GO:0070469	6.54e-03	2	31	respiratory chain	CC
GO:1903600	1.21e-02	1	3	glutaminase complex	CC
GO:0000323	3.83e-02	1	8	lytic vacuole	CC
GO:0005763	3.85e-02	1	8	mitochondrial small ribosomal subunit	CC
GO:0005747	3.92e-02	2	72	mitochondrial respiratory chain complex I	CC
GO:0016021	4.74e-02	33	5272	integral component of membrane	CC
GO:0005375	2.16e-06	4	19	copper ion transmembrane transporter activity	MF
GO:0034768	5.12e-04	2	9	(E)-beta-ocimene synthase activity	MF
GO:0008453	1.20e-03	2	12	alanine-glyoxylate transaminase activity	MF
GO:0003968	1.60e-03	2	15	RNA-directed 5'-3' RNA polymerase activity	MF
GO:1990714	2.06e-03	2	14	hydroxyproline O-galactosyltransferase activity	MF
GO:0003954	3.22e-03	2	20	NADH dehydrogenase activity	MF
GO:0004575	4.56e-03	2	21	sucrose alpha-glucosidase activity	MF
GO:0052635	5.39e-03	1	1	C-20 gibberellin 2-beta-dioxygenase activity	MF
GO:0030246	5.75e-03	5	248	carbohydrate binding	MF
GO:0010334	7.31e-03	1	2	sesquiterpene synthase activity	MF
GO:0034002	7.31e-03	1	2	(R)-limonene synthase activity	MF
GO:0050550	7.31e-03	1	2	pinene synthase activity	MF
GO:0050552	7.31e-03	1	2	(4S)-limonene synthase activity	MF
GO:0080015	7.31e-03	1	2	sabinene synthase activity	MF
GO:0008137	8.39e-03	2	33	NADH dehydrogenase (ubiquinone) activity	MF
GO:0004555	8.45e-03	1	2	alpha,alpha-trehalase activity	MF
GO:0008378	1.01e-02	2	29	galactosyltransferase activity	MF
GO:0070009	1.03e-02	1	2	serine-type aminopeptidase activity	MF
GO:0047134	1.08e-02	2	36	protein-disulfide reductase activity	MF
GO:0015927	1.08e-02	1	3	trehalase activity	MF
GO:0016881	1.14e-02	1	2	acid-amino acid ligase activity	MF
GO:0004642	1.14e-02	1	2	phosphoribosylformylglycinamidine synthase activity	MF
GO:0004359	1.21e-02	1	3	glutaminase activity	MF
GO:2001147	1.46e-02	1	3	camalexin binding	MF
GO:2001227	1.46e-02	1	3	quercitrin binding	MF
GO:0010333	1.48e-02	1	4	terpene synthase activity	MF
GO:0008483	1.60e-02	2	41	transaminase activity	MF
GO:0015089	1.65e-02	1	4	high-affinity copper ion transmembrane transporter activity	MF
GO:0004791	1.69e-02	2	45	thioredoxin-disulfide reductase activity	MF
GO:0050551	1.79e-02	1	6	myrcene synthase activity	MF
GO:0052578	1.80e-02	1	4	alpha-farnesene synthase activity	MF
GO:0043531	1.98e-02	3	130	ADP binding	MF
GO:0019781	2.16e-02	1	4	NEDD8 activating enzyme activity	MF
GO:0036381	2.28e-02	1	5	pyridoxal 5'-phosphate synthase (glutamine hydrolysing) activity	MF
GO:0033926	2.44e-02	1	5	glycopeptide alpha-N-acetylgalactosaminidase activity	MF
GO:0010279	2.48e-02	1	6	indole-3-acetic acid amido synthetase activity	MF
GO:0016758	2.54e-02	3	129	transferase activity, transferring hexosyl groups	MF
GO:0033759	2.63e-02	1	6	flavone synthase activity	MF
GO:0016165	2.67e-02	1	5	linoleate 13S-lipoxygenase activity	MF
GO:0052634	2.94e-02	1	6	C-19 gibberellin 2-beta-dioxygenase activity	MF
GO:0044212	3.21e-02	5	355	transcription regulatory region DNA binding	MF
GO:0016491	3.48e-02	5	373	oxidoreductase activity	MF
GO:0010294	3.73e-02	1	7	abscisic acid glucosyltransferase activity	MF
GO:0016844	3.86e-02	1	8	strictosidine synthase activity	MF
GO:0016706	3.86e-02	2	65	oxidoreductase activity, acting on paired donors, with incorporation or reduction of molecular oxygen, 2-oxoglutarate as one donor, and incorporation of one atom each of oxygen into both donors	MF
GO:0030295	3.87e-02	1	7	protein kinase activator activity	MF
GO:0003994	4.18e-02	1	9	aconitate hydratase activity	MF
GO:0015210	4.33e-02	1	9	uracil transmembrane transporter activity	MF
GO:0018685	4.55e-02	1	9	alkane 1-monooxygenase activity	MF
GO:0031490	4.88e-02	1	10	chromatin DNA binding	MF
GO:0050897	4.94e-02	2	77	cobalt ion binding	MF
*Ontology categories: Biological Process (BP); Cellular Component (CC); Molecular Function (MF).
