## Supplementary information Table S9 for "Local adaptation of a dominant coastal tree to freshwater availability and solar radiation suggested by genomic and ecophysiological approaches"

### Sheet: Sheet1
Supplementary Table S9. Enriched Gene Ontology (GO) terms among differentially expressed transcripts (DET) that presented higher expression in subtropical leaf samples than in equatorial leaf samples.
Category	P-value	DET in category	Transcripts in category in Reference	GO Term	Ontology*
GO:0071484	1.65e-10	6	12	cellular response to light intensity	BP
GO:0019430	7.63e-08	6	27	removal of superoxide radicals	BP
GO:0071457	1.25e-07	4	7	cellular response to ozone	BP
GO:0071329	1.54e-07	5	12	cellular response to sucrose stimulus	BP
GO:0046688	1.23e-06	5	24	response to copper ion	BP
GO:0035195	7.16e-06	4	13	gene silencing by miRNA	BP
GO:0071493	1.19e-05	4	17	cellular response to UV-B	BP
GO:0055114	2.00e-05	36	1621	oxidation-reduction process	BP
GO:0009767	4.27e-05	4	20	photosynthetic electron transport chain	BP
GO:0010039	4.79e-05	4	21	response to iron ion	BP
GO:0010193	8.10e-05	6	64	response to ozone	BP
GO:0007165	1.79e-04	13	365	signal transduction	BP
GO:0071280	3.01e-04	2	3	cellular response to copper ion	BP
GO:0006952	5.35e-04	17	628	defense response	BP
GO:0009772	1.04e-03	3	18	photosynthetic electron transport in photosystem II	BP
GO:0032465	1.86e-03	2	6	regulation of cytokinesis	BP
GO:0080168	2.00e-03	3	24	abscisic acid transport	BP
GO:0000160	2.10e-03	4	45	phosphorelay signal transduction system	BP
GO:1904668	2.51e-03	2	7	positive regulation of ubiquitin protein ligase activity	BP
GO:0009607	2.66e-03	3	29	response to biotic stimulus	BP
GO:0006021	2.70e-03	2	7	inositol biosynthetic process	BP
GO:0046855	2.71e-03	2	8	inositol phosphate dephosphorylation	BP
GO:0080055	3.09e-03	2	8	low-affinity nitrate transport	BP
GO:0009861	3.55e-03	3	28	jasmonic acid and ethylene-dependent systemic resistance	BP
GO:0009116	3.68e-03	3	28	nucleoside metabolic process	BP
GO:0034599	3.69e-03	4	67	cellular response to oxidative stress	BP
GO:0006878	4.72e-03	2	9	cellular copper ion homeostasis	BP
GO:0006631	4.97e-03	4	60	fatty acid metabolic process	BP
GO:0010207	5.02e-03	3	29	photosystem II assembly	BP
GO:0071472	5.07e-03	4	64	cellular response to salt stress	BP
GO:0006020	6.48e-03	2	12	inositol metabolic process	BP
GO:0045088	7.29e-03	2	14	regulation of innate immune response	BP
GO:0031122	8.93e-03	2	12	cytoplasmic microtubule organization	BP
GO:0006623	1.14e-02	3	38	protein targeting to vacuole	BP
GO:0015986	1.21e-02	3	48	ATP synthesis coupled proton transport	BP
GO:0008219	1.37e-02	4	80	cell death	BP
GO:0006855	1.48e-02	4	95	drug transmembrane transport	BP
GO:0046396	1.51e-02	1	1	D-galacturonate metabolic process	BP
GO:0048441	1.56e-02	2	18	petal development	BP
GO:0015688	1.57e-02	1	1	iron chelate transport	BP
GO:0048831	1.62e-02	2	14	regulation of shoot system development	BP
GO:0010206	1.64e-02	2	20	photosystem II repair	BP
GO:0042343	1.66e-02	2	23	indole glucosinolate metabolic process	BP
GO:0006857	1.68e-02	4	82	oligopeptide transport	BP
GO:0009773	1.79e-02	2	22	photosynthetic electron transport in photosystem I	BP
GO:0046865	1.80e-02	2	20	terpenoid transport	BP
GO:0098542	2.01e-02	2	26	defense response to other organism	BP
GO:0009636	2.04e-02	3	54	response to toxic substance	BP
GO:0019307	2.10e-02	1	2	mannose biosynthetic process	BP
GO:0045047	2.10e-02	1	2	protein targeting to ER	BP
GO:0044550	2.15e-02	4	93	secondary metabolite biosynthetic process	BP
GO:0019853	2.16e-02	2	20	L-ascorbic acid biosynthetic process	BP
GO:0016125	2.17e-02	3	53	sterol metabolic process	BP
GO:0015692	2.34e-02	2	22	lead ion transport	BP
GO:1903508	2.37e-02	1	2	positive regulation of nucleic acid-templated transcription	BP
GO:0006790	2.63e-02	2	25	sulfur compound metabolic process	BP
GO:0006979	2.66e-02	8	324	response to oxidative stress	BP
GO:0010143	2.67e-02	2	22	cutin biosynthetic process	BP
GO:0009062	2.73e-02	1	4	fatty acid catabolic process	BP
GO:0008152	2.78e-02	6	199	metabolic process	BP
GO:0048235	2.79e-02	2	23	pollen sperm cell differentiation	BP
GO:0048834	2.85e-02	1	3	specification of petal number	BP
GO:1900037	2.98e-02	1	2	regulation of cellular response to hypoxia	BP
GO:0010055	3.00e-02	1	4	atrichoblast differentiation	BP
GO:0032107	3.00e-02	1	4	regulation of response to nutrient levels	BP
GO:0043620	3.00e-02	1	4	regulation of DNA-templated transcription in response to stress	BP
GO:0006360	3.02e-02	1	2	transcription from RNA polymerase I promoter	BP
GO:0016104	3.13e-02	1	2	triterpenoid biosynthetic process	BP
GO:0032194	3.13e-02	1	3	ubiquinone biosynthetic process via 3,4-dihydroxy-5-polyprenylbenzoate	BP
GO:0010362	3.20e-02	1	2	negative regulation of anion channel activity by blue light	BP
GO:0006419	3.24e-02	1	2	alanyl-tRNA aminoacylation	BP
GO:0006412	3.27e-02	10	668	translation	BP
GO:1901181	3.33e-02	1	3	negative regulation of cellular response to caffeine	BP
GO:0007052	3.40e-02	1	3	mitotic spindle organization	BP
GO:0009910	3.51e-02	3	59	negative regulation of flower development	BP
GO:0010224	3.55e-02	4	113	response to UV-B	BP
GO:0009240	3.57e-02	1	3	isopentenyl diphosphate biosynthetic process	BP
GO:0018874	3.79e-02	1	4	benzoate metabolic process	BP
GO:0046482	3.79e-02	1	4	para-aminobenzoic acid metabolic process	BP
GO:0006306	4.00e-02	2	26	DNA methylation	BP
GO:0030835	4.10e-02	1	3	negative regulation of actin filament depolymerization	BP
GO:0010155	4.46e-02	1	3	regulation of proton transport	BP
GO:0015824	4.48e-02	1	5	proline transport	BP
GO:0015813	4.49e-02	1	3	L-glutamate transport	BP
GO:0007037	4.63e-02	1	3	vacuolar phosphate transport	BP
GO:1905011	4.63e-02	1	3	transmembrane phosphate ion transport from cytosol to vacuole	BP
GO:0010086	4.71e-02	1	3	embryonic root morphogenesis	BP
GO:0010424	4.79e-02	1	3	DNA methylation on cytosine within a CG sequence	BP
GO:0046854	4.82e-02	2	28	phosphatidylinositol phosphorylation	BP
GO:0006269	4.94e-02	1	4	DNA replication, synthesis of RNA primer	BP
GO:0035304	4.96e-02	1	4	regulation of protein dephosphorylation	BP
GO:0030095	7.64e-05	4	23	chloroplast photosystem II	CC
GO:0033597	2.89e-04	2	3	mitotic checkpoint complex	CC
GO:0032586	1.08e-03	3	19	protein storage vacuole membrane	CC
GO:0019898	1.13e-03	4	38	extrinsic component of membrane	CC
GO:0000326	1.66e-03	3	24	protein storage vacuole	CC
GO:0009654	2.18e-03	3	27	photosystem II oxygen evolving complex	CC
GO:0009543	3.38e-03	5	100	chloroplast thylakoid lumen	CC
GO:0022625	5.59e-03	7	300	cytosolic large ribosomal subunit	CC
GO:0009535	7.63e-03	12	506	chloroplast thylakoid membrane	CC
GO:0045261	1.08e-02	2	16	proton-transporting ATP synthase complex, catalytic core F(1)	CC
GO:0005886	1.64e-02	29	1773	plasma membrane	CC
GO:0009344	1.76e-02	1	2	nitrite reductase complex [NAD(P)H]	CC
GO:0005840	2.54e-02	8	467	ribosome	CC
GO:0030863	2.73e-02	1	2	cortical cytoskeleton	CC
GO:0005783	2.84e-02	17	891	endoplasmic reticulum	CC
GO:0043231	3.08e-02	6	218	intracellular membrane-bounded organelle	CC
GO:0000780	3.40e-02	1	3	condensed nuclear chromosome, centromeric region	CC
GO:0031616	3.40e-02	1	3	spindle pole centrosome	CC
GO:0032133	3.40e-02	1	3	chromosome passenger complex	CC
GO:0051233	3.40e-02	1	3	spindle midzone	CC
GO:0005789	4.32e-02	10	473	endoplasmic reticulum membrane	CC
GO:0004784	1.63e-05	4	22	superoxide dismutase activity	MF
GO:0038023	7.17e-05	2	3	signaling receptor activity	MF
GO:0016532	1.60e-04	2	2	superoxide dismutase copper chaperone activity	MF
GO:0004022	4.18e-04	4	37	alcohol dehydrogenase (NAD) activity	MF
GO:0005506	5.12e-04	11	290	iron ion binding	MF
GO:0016709	8.79e-04	6	97	oxidoreductase activity, acting on paired donors, with incorporation or reduction of molecular oxygen, NAD(P)H as one donor, and incorporation of one atom of oxygen	MF
GO:0004029	1.22e-03	3	22	aldehyde dehydrogenase (NAD) activity	MF
GO:0004467	1.45e-03	3	20	long-chain fatty acid-CoA ligase activity	MF
GO:0102391	1.45e-03	3	20	decanoate--CoA ligase activity	MF
GO:0046933	1.69e-03	4	51	proton-transporting ATP synthase activity, rotational mechanism	MF
GO:0008934	1.75e-03	2	6	inositol monophosphate 1-phosphatase activity	MF
GO:0052832	1.75e-03	2	6	inositol monophosphate 3-phosphatase activity	MF
GO:0052833	1.75e-03	2	6	inositol monophosphate 4-phosphatase activity	MF
GO:0003886	1.82e-03	2	6	DNA (cytosine-5-)-methyltransferase activity	MF
GO:0042626	2.23e-03	7	179	ATPase activity, coupled to transmembrane movement of substances	MF
GO:0043531	2.34e-03	6	130	ADP binding	MF
GO:0097027	2.51e-03	2	7	ubiquitin-protein transferase activator activity	MF
GO:0008568	2.54e-03	2	6	microtubule-severing ATPase activity	MF
GO:0031957	2.80e-03	2	6	very long-chain fatty acid-CoA ligase activity	MF
GO:0010997	3.05e-03	2	8	anaphase-promoting complex binding	MF
GO:0080054	3.09e-03	2	8	low-affinity nitrate transmembrane transporter activity	MF
GO:0045156	3.14e-03	2	8	electron transporter, transferring electrons within the cyclic electron transport pathway of photosynthesis activity	MF
GO:0080043	3.21e-03	5	93	quercetin 3-O-glucosyltransferase activity	MF
GO:0080044	3.21e-03	5	93	quercetin 7-O-glucosyltransferase activity	MF
GO:0008194	3.52e-03	6	127	UDP-glycosyltransferase activity	MF
GO:0004028	4.95e-03	3	32	3-chloroallyl aldehyde dehydrogenase activity	MF
GO:0008441	5.10e-03	2	11	3'(2'),5'-bisphosphate nucleotidase activity	MF
GO:0004866	5.81e-03	2	13	endopeptidase inhibitor activity	MF
GO:0016705	6.45e-03	5	103	oxidoreductase activity, acting on paired donors, with incorporation or reduction of molecular oxygen	MF
GO:0000155	7.06e-03	3	31	phosphorelay sensor kinase activity	MF
GO:0003968	7.41e-03	2	15	RNA-directed 5'-3' RNA polymerase activity	MF
GO:0008809	8.61e-03	1	1	carnitine racemase activity	MF
GO:0019825	9.98e-03	7	204	oxygen binding	MF
GO:0020037	1.06e-02	9	334	heme binding	MF
GO:0019900	1.11e-02	2	13	kinase binding	MF
GO:0005507	1.14e-02	8	302	copper ion binding	MF
GO:0019899	1.15e-02	2	14	enzyme binding	MF
GO:0035251	1.33e-02	3	41	UDP-glucosyltransferase activity	MF
GO:0004365	1.40e-02	2	21	glyceraldehyde-3-phosphate dehydrogenase (NAD+) (phosphorylating) activity	MF
GO:0004497	1.61e-02	5	129	monooxygenase activity	MF
GO:0004033	1.70e-02	2	25	aldo-keto reductase (NADP) activity	MF
GO:0004615	2.10e-02	1	2	phosphomannomutase activity	MF
GO:0005085	2.12e-02	2	19	guanyl-nucleotide exchange factor activity	MF
GO:0003735	2.20e-02	10	641	structural constituent of ribosome	MF
GO:0008782	2.29e-02	1	2	adenosylhomocysteine nucleosidase activity	MF
GO:0008930	2.29e-02	1	2	methylthioadenosine nucleosidase activity	MF
GO:0004371	2.50e-02	1	3	glycerone kinase activity	MF
GO:0008807	2.56e-02	1	2	carboxyvinyl-carboxyphosphonate phosphorylmutase activity	MF
GO:0015198	2.57e-02	2	21	oligopeptide transporter activity	MF
GO:0032440	2.85e-02	1	3	2-alkenal reductase [NAD(P)] activity	MF
GO:0009496	2.90e-02	1	4	plastoquinol--plastocyanin reductase activity	MF
GO:0047209	2.93e-02	1	2	coniferyl-alcohol glucosyltransferase activity	MF
GO:0102097	3.02e-02	1	2	(22S)-22-hydroxy-5alpha-campestan-3-one C-23 hydroxylase activity	MF
GO:0008928	3.09e-02	1	2	mannose-1-phosphate guanylyltransferase (GDP) activity	MF
GO:0010471	3.09e-02	1	2	GDP-galactose:mannose-1-phosphate guanylyltransferase activity	MF
GO:0010472	3.09e-02	1	2	GDP-galactose:glucose-1-phosphate guanylyltransferase activity	MF
GO:0010473	3.09e-02	1	2	GDP-galactose:myoinositol-1-phosphate guanylyltransferase activity	MF
GO:0010474	3.09e-02	1	2	glucose-1-phosphate guanylyltransferase (GDP) activity	MF
GO:0016805	3.11e-02	1	2	dipeptidase activity	MF
GO:0042299	3.13e-02	1	2	lupeol synthase activity	MF
GO:0046428	3.13e-02	1	3	1,4-dihydroxy-2-naphthoate octaprenyltransferase activity	MF
GO:0004813	3.24e-02	1	2	alanine-tRNA ligase activity	MF
GO:0008559	3.33e-02	2	25	xenobiotic-transporting ATPase activity	MF
GO:0090440	3.37e-02	1	3	abscisic acid transporter activity	MF
GO:0035175	3.40e-02	1	3	histone kinase activity (H3-S10 specific)	MF
GO:0004452	3.57e-02	1	3	isopentenyl-diphosphate delta-isomerase activity	MF
GO:0047912	3.65e-02	1	3	galacturonokinase activity	MF
GO:0052639	3.79e-02	1	4	salicylic acid glucosyltransferase (ester-forming) activity	MF
GO:0052641	3.79e-02	1	4	benzoic acid glucosyltransferase activity	MF
GO:0080002	3.79e-02	1	4	UDP-glucose:4-aminobenzoate acylglucosyltransferase activity	MF
GO:0090704	3.79e-02	1	4	nicotinate-O-glucosyltransferase activity	MF
GO:0010290	3.80e-02	1	4	chlorophyll catabolite transmembrane transporter activity	MF
GO:0015431	3.80e-02	1	4	glutathione S-conjugate-exporting ATPase activity	MF
GO:0046910	4.16e-02	2	37	pectinesterase inhibitor activity	MF
GO:0080030	4.21e-02	1	4	methyl indole-3-acetate esterase activity	MF
GO:0004180	4.42e-02	1	3	carboxypeptidase activity	MF
GO:0016229	4.44e-02	1	7	steroid dehydrogenase activity	MF
GO:0070401	4.44e-02	1	7	NADP+ binding	MF
GO:0080032	4.46e-02	1	4	methyl jasmonate esterase activity	MF
GO:0042973	4.51e-02	2	32	glucan endo-1,3-beta-D-glucosidase activity	MF
GO:0010475	4.61e-02	1	4	galactose-1-phosphate guanylyltransferase (GDP) activity	MF
GO:0080047	4.61e-02	1	4	GDP-L-galactose phosphorylase activity	MF
GO:0080048	4.61e-02	1	4	GDP-D-glucose phosphorylase activity	MF
GO:0009885	4.71e-02	1	3	transmembrane histidine kinase cytokinin receptor activity	MF
GO:0019955	4.71e-02	1	3	cytokine binding	MF
GO:0016820	4.80e-02	1	4	hydrolase activity, acting on acid anhydrides, catalyzing transmembrane movement of substances	MF
GO:0015193	4.91e-02	1	6	L-proline transmembrane transporter activity	MF
GO:0003896	4.94e-02	1	4	DNA primase activity	MF
GO:0010242	4.96e-02	1	4	oxygen evolving activity	MF
GO:0042300	4.99e-02	1	4	beta-amyrin synthase activity	MF
*Ontology categories: Biological Process (BP); Cellular Component (CC); Molecular Function (MF).
