## Supplementary information Table S10 for "Local adaptation of a dominant coastal tree to freshwater availability and solar radiation suggested by genomic and ecophysiological approaches"

### Sheet: Sheet1
Supplementary Table S10. Enriched Gene Ontology (GO) terms among differentially expressed transcripts (DET) that presented higher expression in equatorial leaf samples than in subtropical leaf samples.
Category	P-value	DET in category	Transcripts in category in Reference	GO Term	Ontology*
GO:0009834	2.91e-10	13	71	plant-type secondary cell wall biogenesis	BP
GO:0045333	3.66e-09	7	21	cellular respiration	BP
GO:0010597	1.23e-06	3	3	green leaf volatile biosynthetic process	BP
GO:0045492	3.20e-06	7	43	xylan biosynthetic process	BP
GO:0010417	4.99e-06	6	26	glucuronoxylan biosynthetic process	BP
GO:0052386	5.11e-06	4	8	cell wall thickening	BP
GO:0022904	2.94e-05	4	13	respiratory electron transport chain	BP
GO:0071555	4.84e-05	15	296	cell wall organization	BP
GO:0006873	9.55e-05	3	6	cellular ion homeostasis	BP
GO:0009611	1.07e-04	16	351	response to wounding	BP
GO:1900386	1.12e-04	2	2	positive regulation of flavonol biosynthetic process	BP
GO:0009873	1.24e-04	13	241	ethylene-activated signaling pathway	BP
GO:0035434	1.70e-04	3	10	copper ion transmembrane transport	BP
GO:0051214	2.16e-04	3	6	RNA virus induced gene silencing	BP
GO:0009833	2.64e-04	5	33	plant-type primary cell wall biogenesis	BP
GO:0008614	2.74e-04	2	3	pyridoxine metabolic process	BP
GO:0048354	3.02e-04	4	21	mucilage biosynthetic process involved in seed coat development	BP
GO:0009414	3.51e-04	17	407	response to water deprivation	BP
GO:0010599	4.00e-04	3	9	production of lsiRNA involved in RNA interference	BP
GO:0042773	4.23e-04	3	11	ATP synthesis coupled electron transport	BP
GO:0030244	4.32e-04	7	80	cellulose biosynthetic process	BP
GO:1900056	7.53e-04	4	30	negative regulation of leaf senescence	BP
GO:0006351	8.94e-04	51	2058	transcription, DNA-templated	BP
GO:0043335	9.56e-04	2	3	protein unfolding	BP
GO:0006821	1.06e-03	3	12	chloride transport	BP
GO:0006979	1.15e-03	13	324	response to oxidative stress	BP
GO:0034440	1.36e-03	3	14	lipid oxidation	BP
GO:0005513	1.37e-03	3	20	detection of calcium ion	BP
GO:0042819	1.42e-03	2	5	vitamin B6 biosynthetic process	BP
GO:0006353	1.99e-03	3	13	DNA-templated transcription, termination	BP
GO:0009616	2.13e-03	3	12	virus induced gene silencing	BP
GO:0010017	2.15e-03	4	29	red or far-red light signaling pathway	BP
GO:0042823	2.49e-03	2	6	pyridoxal phosphate biosynthetic process	BP
GO:0031539	2.57e-03	2	5	positive regulation of anthocyanin metabolic process	BP
GO:0051607	2.93e-03	5	55	defense response to virus	BP
GO:0043207	3.22e-03	2	5	response to external biotic stimulus	BP
GO:0030643	3.54e-03	2	6	cellular phosphate ion homeostasis	BP
GO:0010216	4.09e-03	3	18	maintenance of DNA methylation	BP
GO:0045595	4.19e-03	2	5	regulation of cell differentiation	BP
GO:0010215	4.57e-03	3	18	cellulose microfibril organization	BP
GO:0006825	4.72e-03	3	29	copper ion transport	BP
GO:0033481	4.77e-03	2	5	galacturonate biosynthetic process	BP
GO:0010099	5.23e-03	3	26	regulation of photomorphogenesis	BP
GO:0008615	6.55e-03	2	9	pyridoxine biosynthetic process	BP
GO:0009862	6.75e-03	3	21	systemic acquired resistance, salicylic acid mediated signaling pathway	BP
GO:0006486	6.97e-03	5	75	protein glycosylation	BP
GO:0006541	7.84e-03	3	22	glutamine metabolic process	BP
GO:0016311	8.45e-03	3	32	dephosphorylation	BP
GO:0010050	9.35e-03	3	22	vegetative phase change	BP
GO:0010267	1.06e-02	3	25	production of ta-siRNAs involved in RNA interference	BP
GO:0009864	1.11e-02	3	24	induced systemic resistance, jasmonic acid mediated signaling pathway	BP
GO:0071669	1.12e-02	2	11	plant-type cell wall organization or biogenesis	BP
GO:0006811	1.21e-02	4	51	ion transport	BP
GO:0045489	1.29e-02	4	55	pectin biosynthetic process	BP
GO:0010350	1.33e-02	1	1	cellular response to magnesium starvation	BP
GO:0031115	1.33e-02	1	1	negative regulation of microtubule polymerization	BP
GO:0051716	1.33e-02	1	1	cellular response to stimulus	BP
GO:0071286	1.33e-02	1	1	cellular response to magnesium ion	BP
GO:0071325	1.33e-02	1	1	cellular response to mannitol stimulus	BP
GO:0072709	1.33e-02	1	1	cellular response to sorbitol	BP
GO:0075733	1.33e-02	1	1	intracellular transport of virus	BP
GO:0045903	1.35e-02	1	1	positive regulation of translational fidelity	BP
GO:0080167	1.40e-02	8	216	response to karrikin	BP
GO:0017004	1.41e-02	2	13	cytochrome complex assembly	BP
GO:0051555	1.45e-02	2	12	flavonol biosynthetic process	BP
GO:0006950	1.63e-02	4	71	response to stress	BP
GO:0035825	1.64e-02	1	2	reciprocal DNA recombination	BP
GO:0006203	1.70e-02	1	2	dGTP catabolic process	BP
GO:0016099	1.83e-02	1	3	monoterpenoid biosynthetic process	BP
GO:0035196	1.85e-02	3	31	production of miRNAs involved in gene silencing by miRNA	BP
GO:0045727	1.89e-02	2	12	positive regulation of translation	BP
GO:0006810	1.90e-02	12	417	transport	BP
GO:0042776	1.99e-02	1	1	mitochondrial ATP synthesis coupled proton transport	BP
GO:0050832	2.06e-02	9	244	defense response to fungus	BP
GO:0042542	2.08e-02	5	101	response to hydrogen peroxide	BP
GO:0010405	2.11e-02	2	14	arabinogalactan protein metabolic process	BP
GO:0018258	2.11e-02	2	14	protein O-linked glycosylation via hydroxyproline	BP
GO:0009832	2.13e-02	4	62	plant-type cell wall biogenesis	BP
GO:0051179	2.13e-02	1	1	localization	BP
GO:0090626	2.13e-02	1	1	plant epidermis morphogenesis	BP
GO:0009411	2.35e-02	3	37	response to UV	BP
GO:0016132	2.58e-02	3	35	brassinosteroid biosynthetic process	BP
GO:0015986	2.64e-02	3	48	ATP synthesis coupled proton transport	BP
GO:0055114	2.68e-02	33	1621	oxidation-reduction process	BP
GO:0051511	2.73e-02	1	2	negative regulation of unidimensional cell growth	BP
GO:0015990	2.73e-02	1	2	electron transport coupled proton transport	BP
GO:0009740	2.73e-02	4	83	gibberellic acid mediated signaling pathway	BP
GO:0015996	2.92e-02	2	16	chlorophyll catabolic process	BP
GO:0015680	3.10e-02	1	3	intracellular copper ion transport	BP
GO:0042938	3.19e-02	2	18	dipeptide transport	BP
GO:0016051	3.20e-02	4	70	carbohydrate biosynthetic process	BP
GO:0009932	3.25e-02	2	20	cell tip growth	BP
GO:0035865	3.29e-02	1	2	cellular response to potassium ion	BP
GO:0050829	3.31e-02	2	20	defense response to Gram-negative bacterium	BP
GO:0046475	3.58e-02	1	3	glycerophospholipid catabolic process	BP
GO:0031347	3.62e-02	4	81	regulation of defense response	BP
GO:0071280	3.66e-02	1	3	cellular response to copper ion	BP
GO:0009813	3.83e-02	3	51	flavonoid biosynthetic process	BP
GO:0006355	3.86e-02	49	2377	regulation of transcription, DNA-templated	BP
GO:0010227	3.94e-02	2	16	floral organ abscission	BP
GO:1902458	4.06e-02	1	3	positive regulation of stomatal opening	BP
GO:1903426	4.06e-02	1	3	regulation of reactive oxygen species biosynthetic process	BP
GO:0009787	4.37e-02	2	17	regulation of abscisic acid-activated signaling pathway	BP
GO:0080040	4.56e-02	1	4	positive regulation of cellular response to phosphate starvation	BP
GO:0031408	4.56e-02	3	45	oxylipin biosynthetic process	BP
GO:0010241	4.61e-02	1	2	ent-kaurene oxidation to kaurenoic acid	BP
GO:0019646	4.64e-02	1	2	aerobic electron transport chain	BP
GO:0009620	4.64e-02	5	120	response to fungus	BP
GO:0010400	4.72e-02	1	3	rhamnogalacturonan I side chain metabolic process	BP
GO:0019433	4.74e-02	1	2	triglyceride catabolic process	BP
GO:0006952	4.76e-02	15	628	defense response	BP
GO:0070469	4.41e-07	6	31	respiratory chain	CC
GO:0046658	6.10e-07	7	39	anchored component of plasma membrane	CC
GO:0005794	7.14e-06	31	764	Golgi apparatus	CC
GO:0005743	1.91e-05	13	212	mitochondrial inner membrane	CC
GO:0031225	3.23e-05	11	179	anchored component of membrane	CC
GO:0005751	5.43e-05	3	6	mitochondrial respiratory chain complex IV	CC
GO:0005763	1.64e-04	3	8	mitochondrial small ribosomal subunit	CC
GO:0005747	1.99e-04	6	72	mitochondrial respiratory chain complex I	CC
GO:1903600	2.74e-04	2	3	glutaminase complex	CC
GO:0016021	8.30e-04	104	5272	integral component of membrane	CC
GO:0009506	8.46e-04	6	79	plasmodesma	CC
GO:0009930	2.77e-03	2	5	longitudinal side of cell surface	CC
GO:0005576	3.46e-03	14	490	extracellular region	CC
GO:0005886	4.39e-03	40	1773	plasma membrane	CC
GO:0010330	6.91e-03	2	7	cellulose synthase complex	CC
GO:0000139	9.68e-03	15	434	Golgi membrane	CC
GO:0005753	1.12e-02	3	38	mitochondrial proton-transporting ATP synthase complex	CC
GO:0005881	1.33e-02	1	1	cytoplasmic microtubule	CC
GO:0016328	1.61e-02	2	10	lateral plasma membrane	CC
GO:0045259	1.99e-02	1	1	proton-transporting ATP synthase complex	CC
GO:0009579	2.04e-02	3	42	thylakoid	CC
GO:0009329	2.40e-02	1	2	acetate CoA-transferase complex	CC
GO:0045275	2.40e-02	1	1	respiratory chain complex III	CC
GO:0045277	2.73e-02	1	2	respiratory chain complex IV	CC
GO:0009897	4.14e-02	2	20	external side of plasma membrane	CC
GO:0000276	4.62e-02	1	4	mitochondrial proton-transporting ATP synthase complex, coupling factor F(o)	CC
GO:0003954	3.29e-06	5	20	NADH dehydrogenase activity	MF
GO:0010327	1.63e-05	2	2	acetyl CoA:(Z)-3-hexen-1-ol acetyltransferase activity	MF
GO:0102165	1.63e-05	2	2	(Z)-3-hexen-1-ol acetyltransferase activity	MF
GO:0008137	3.69e-05	5	33	NADH dehydrogenase (ubiquinone) activity	MF
GO:0016760	7.05e-05	6	41	cellulose synthase (UDP-forming) activity	MF
GO:0005375	1.80e-04	4	19	copper ion transmembrane transporter activity	MF
GO:0004359	2.74e-04	2	3	glutaminase activity	MF
GO:0015018	4.58e-04	3	9	galactosylgalactosylxylosylprotein 3-beta-glucuronosyltransferase activity	MF
GO:0050551	5.53e-04	2	6	myrcene synthase activity	MF
GO:0004129	8.41e-04	3	15	cytochrome-c oxidase activity	MF
GO:0016759	9.59e-04	5	46	cellulose synthase activity	MF
GO:0001872	9.83e-04	2	4	(1->3)-beta-D-glucan binding	MF
GO:0016747	1.19e-03	5	55	transferase activity, transferring acyl groups other than amino-acyl groups	MF
GO:0030247	1.38e-03	5	51	polysaccharide binding	MF
GO:0036381	1.42e-03	2	5	pyridoxal 5'-phosphate synthase (glutamine hydrolysing) activity	MF
GO:0042285	1.69e-03	3	13	xylosyltransferase activity	MF
GO:0005094	2.24e-03	2	5	Rho GDP-dissociation inhibitor activity	MF
GO:0008308	2.85e-03	3	17	voltage-gated anion channel activity	MF
GO:0034768	3.35e-03	2	9	(E)-beta-ocimene synthase activity	MF
GO:0033926	3.76e-03	2	5	glycopeptide alpha-N-acetylgalactosaminidase activity	MF
GO:0000977	4.01e-03	7	138	RNA polymerase II regulatory region sequence-specific DNA binding	MF
GO:0016165	4.22e-03	2	5	linoleate 13S-lipoxygenase activity	MF
GO:0004525	4.72e-03	3	20	ribonuclease III activity	MF
GO:0016758	5.06e-03	7	129	transferase activity, transferring hexosyl groups	MF
GO:0003700	5.53e-03	45	1934	transcription factor activity, sequence-specific DNA binding	MF
GO:0047274	5.61e-03	3	21	galactinol-sucrose galactosyltransferase activity	MF
GO:0008143	7.86e-03	2	9	poly(A) binding	MF
GO:0015210	9.15e-03	2	9	uracil transmembrane transporter activity	MF
GO:0005509	9.70e-03	11	323	calcium ion binding	MF
GO:0015078	1.05e-02	2	11	hydrogen ion transmembrane transporter activity	MF
GO:0020037	1.13e-02	11	334	heme binding	MF
GO:0043565	1.16e-02	22	828	sequence-specific DNA binding	MF
GO:1990538	1.26e-02	2	11	xylan O-acetyltransferase activity	MF
GO:0005547	1.33e-02	1	1	phosphatidylinositol-3,4,5-trisphosphate binding	MF
GO:0010334	1.49e-02	1	2	sesquiterpene synthase activity	MF
GO:0034002	1.49e-02	1	2	(R)-limonene synthase activity	MF
GO:0050550	1.49e-02	1	2	pinene synthase activity	MF
GO:0050552	1.49e-02	1	2	(4S)-limonene synthase activity	MF
GO:0080015	1.49e-02	1	2	sabinene synthase activity	MF
GO:0008378	1.60e-02	3	29	galactosyltransferase activity	MF
GO:0005506	1.68e-02	10	290	iron ion binding	MF
GO:0008413	1.70e-02	1	2	8-oxo-7,8-dihydroguanosine triphosphate pyrophosphatase activity	MF
GO:0019177	1.70e-02	1	2	dihydroneopterin triphosphate pyrophosphohydrolase activity	MF
GO:0035539	1.70e-02	1	2	8-oxo-7,8-dihydrodeoxyguanosine triphosphate pyrophosphatase activity	MF
GO:0004564	1.77e-02	2	13	beta-fructofuranosidase activity	MF
GO:0061133	1.82e-02	1	1	endopeptidase activator activity	MF
GO:0008115	1.95e-02	1	1	sarcosine oxidase activity	MF
GO:0005215	1.99e-02	12	375	transporter activity	MF
GO:0050378	2.01e-02	2	12	UDP-glucuronate 4-epimerase activity	MF
GO:1990714	2.11e-02	2	14	hydroxyproline O-galactosyltransferase activity	MF
GO:0070330	2.82e-02	1	2	aromatase activity	MF
GO:0003677	2.91e-02	44	2080	DNA binding	MF
GO:0070009	3.09e-02	1	2	serine-type aminopeptidase activity	MF
GO:0046933	3.14e-02	3	51	proton-transporting ATP synthase activity, rotational mechanism	MF
GO:0004601	3.15e-02	4	97	peroxidase activity	MF
GO:0042936	3.19e-02	2	18	dipeptide transporter activity	MF
GO:0047216	3.20e-02	1	2	inositol 3-alpha-galactosyltransferase activity	MF
GO:0016740	3.26e-02	8	233	transferase activity	MF
GO:0030775	3.34e-02	1	2	glucuronoxylan 4-O-methyltransferase activity	MF
GO:0016757	3.35e-02	17	624	transferase activity, transferring glycosyl groups	MF
GO:0005516	3.38e-02	11	370	calmodulin binding	MF
GO:0015089	3.63e-02	1	4	high-affinity copper ion transmembrane transporter activity	MF
GO:0043531	3.76e-02	5	130	ADP binding	MF
GO:0047268	3.78e-02	1	2	galactinol-raffinose galactosyltransferase activity	MF
GO:0003839	4.16e-02	1	3	gamma-glutamylcyclotransferase activity	MF
GO:0010285	4.32e-02	1	2	L,L-diaminopimelate aminotransferase activity	MF
GO:0047262	4.50e-02	3	49	polygalacturonate 4-alpha-galacturonosyltransferase activity	MF
GO:0016881	4.51e-02	1	2	acid-amino acid ligase activity	MF
GO:0052615	4.61e-02	1	2	ent-kaurene oxidase activity	MF
GO:0052616	4.61e-02	1	2	ent-kaur-16-en-19-ol oxidase activity	MF
GO:0052617	4.61e-02	1	2	ent-kaur-16-en-19-al oxidase activity	MF
GO:0004642	4.74e-02	1	2	phosphoribosylformylglycinamidine synthase activity	MF
GO:0031418	4.95e-02	2	26	L-ascorbic acid binding	MF
*Ontology categories: Biological Process (BP); Cellular Component (CC); Molecular Function (MF).
