## Supplementary information Table S11 for "Local adaptation of a dominant coastal tree to freshwater availability and solar radiation suggested by genomic and ecophysiological approaches"

### Sheet: Sheet1
Supplementary Table S11. Examples of differentially expressed transcripts (DET) of Avicennia schaueriana associated to the response to contrasting climate conditions between equatorial and subtropical sites.
	Contig ID	Log Fold Changea	Tissue	FDR	Similar tob	Annotation
Photosynthesis
	As_26953	1.14	leaf	0.02	AT2G01918	PQL3 | PsbQ-like 3
	As_24908	1.27	leaf	0.01	AT1G14150	PQL2 | PsbQ-like 2
	As_16502	1.4	leaf	0.01	AT5G66570	PSBO1 | PS II oxygen-evolving complex 1
	As_27536	1.43	leaf	0.04	AT4G09650	ATPD | ATP synthase delta-subunit gene
	As_13960	1.51	leaf	0.01	AT5G58140	PHOT2, NPL1 | phototropin 2
	As_26420	1.59	leaf	0	AT1G08380	PSAO | photosystem I subunit O
	As_25935	2.31	stem	0.01	AT1G60600	ABC4 | UbiA prenyltransferase family protein
	As_25935	2.45	leaf	0	AT1G60600	ABC4 | UbiA prenyltransferase family protein
	As_15863	2.5	leaf	0	AT1G03600	PSB27 | photosystem II family protein
Chlorophyll biosynthesis
	As_24340	1.51	stem	0.01	AT4G36810	GGPS1 | geranylgeranyl pyrophosphate synthase 1
	As_48417	1.67	stem	0.02	AT2G02500	ISPD | Nucleotide-diphospho-sugar transferases superfamily protein
	As_17120	2.72	stem	0.02	AT4G36810	GGPS1 | geranylgeranyl pyrophosphate synthase 1
	As_21256	2.82	leaf	0.04	AT5G16440	IPP1 | isopentenyl diphosphate isomerase 1
	As_19328	4.54	stem	0	AT5G16440	IPP1 | isopentenyl diphosphate isomerase 1
	As_26117	9.89	stem	0	AT4G15560	CLA1 | Deoxyxylulose-5-phosphate synthase
Protection against oxidative stress
	As_3457	-4.17	leaf	0	AT5G07990	TT7 | Cytochrome P450 superfamily protein
	As_15772	-1.71	stem	0	AT5G51100	FSD2 | Fe superoxide dismutase 2
	As_46493	-1.69	leaf	0	AT5G11260	HY5 | Basic-leucine zipper (bZIP) transcription factor family protein
	As_15772	-1.45	leaf	0	AT5G51100	FSD2 | Fe superoxide dismutase 2
	As_14939	-1.3	stem	0.03	AT3G04880	DRT102 | DNA-damage-repair/toleration protein
	As_17209	1.3	leaf	0.01	AT1G08830	CSD1 | copper/zinc superoxide dismutase 1
	As_26546	1.82	leaf	0.02	AT1G08830	CSD1 | copper/zinc superoxide dismutase 1
	As_26546	1.82	stem	0	AT1G08830	CSD1 | copper/zinc superoxide dismutase 1
	As_38172	2.27	stem	0	AT2G28190	CSD2 | copper/zinc superoxide dismutase 2
	As_15863	2.5	leaf	0	AT1G03600	PSB27 | photosystem II family protein
	As_38172	4.64	leaf	0	AT2G28190	CSD2 | copper/zinc superoxide dismutase 2
Vitamin C biosynthesis
	As_18774	1.58	leaf	0	AT2G45790	PMM | phosphomannomutase
	As_15617	2.11	leaf	0	AT4G26850	VTC2 | GDP-L-galactose phosphorylase 1
Vitamin B6 biosynthesis
	As_48360	-2	leaf	0	AT5G60540	PDX2 | pyridoxine biosynthesis 2
	As_48360	-1.78	stem	0.01	AT5G60540	PDX2 | pyridoxine biosynthesis 2
	As_4337	-1.47	leaf	0.01	AT5G60540	PDX2 | pyridoxine biosynthesis 2
Anthocyanin biosynthesis
	As_13197	-2.96	leaf	0.02	AT3G21240	4CL2 | 4-coumarate:CoA ligase 2
	As_33140	-2.73	leaf	0.02	AT2G47460	MYB12 | myb domain protein 12
	As_41194	-2.52	leaf	0.03	AT5G49330	MYB111 | myb domain protein 111
	As_46493	-1.69	leaf	0	AT5G11260	HY5 | Basic-leucine zipper (bZIP) transcription factor family protein
	As_36206	-1.67	leaf	0	AT5G11260	HY5 | Basic-leucine zipper (bZIP) transcription factor family protein
	As_20077	-1.32	leaf	0.01	AT4G00730	ANL2 | Homeobox-leucine zipper protein ANTHOCYANINLESS 2
Protection against UV
	As_9876	2.74	leaf	0	AT4G36220	FAH1 | ferulic acid 5-hydroxylase 1
Response to cold
	As_26169	8.8	leaf	0	AT3G47520	MDH | malate dehydrogenase
	As_10296	3.77	stem	0.02	AT4G24540	AGL24 | AGAMOUS-like 24
	As_3802	3.12	leaf	0	AT2G37770	NAD(P)-linked oxidoreductase superfamily protein
	As_3802	2.18	stem	0.03	AT2G37770	NAD(P)-linked oxidoreductase superfamily protein
	As_27536	1.43	leaf	0.04	AT4G09650	ATPD | ATP synthase delta-subunit gene
	As_25244	1.3	stem	0.03	AT1G10930	ATSGS1 | DNA helicase (RECQl4A)
	As_26953	1.14	leaf	0.02	AT2G01918	PQL3 | PsbQ-like 3
	As_16912	1.03	leaf	0.02	AT3G26420	ATRZ-1A | Glycine-rich RNA-binding protein RZ1A
Reponse to heat
	As_43445	-7.45	stem	0.01	AT3G12580	HSP70 | heat shock protein 70
	As_23412	-3.57	leaf	0.01	AT1G74310	HSP101 | heat shock protein 101
	As_23151	-3.26	leaf	0.01	AT1G74310	HSP101 | heat shock protein 101
	As_38607	-2.31	stem	0.02	AT3G16770	RAP2.3 | ethylene-responsive element binding protein
	As_11099	-1.71	leaf	0.01	AT5G12020	HSP17.6II | 17.6 kDa class II heat shock protein
	As_12732	-1.66	stem	0.04	AT3G46230	HSP17.4 | heat shock protein 17.4
	As_24319	-1.49	leaf	0.04	AT5G12020	HSP17.6II | 17.6 kDa class II heat shock protein
	As_20859	-1.25	stem	0.03	AT3G53990	Adenine nucleotide alpha hydrolases-like superfamily protein
Response to Water deficit
	As_19228	-2.67	leaf	0	AT3G14440	NCED3 | nine-cis-epoxycarotenoid dioxygenase 3
	As_17082	-2.02	leaf	0.03	AT2G46680	HB-7 | homeobox 7
	As_12052	-1.62	leaf	0	AT4G27410	RD26, NAC072 | NAC (No Apical Meristem) domain-containing protein 72
	As_11218	-1.57	leaf	0	AT1G78080	RAP2.4 | Ethylene-responsive transcription factor RAP2-4
Osmoregulation
	As_13564	-3.86	leaf	0	AT2G47180	GolS1 | galactinol synthase 1
	As_11264	-3.47	leaf	0	AT4G01970	RFS4 | galactinol--sucrose galactosyltransferase 4
	As_13250	-2.8	leaf	0.04	AT5G40390	SIP1 | Raffinose synthase family protein
	As_44184	-1.2	leaf	0.01	AT3G57520	SIP2 | seed imbibition 2
Ion and Water transport
	As_27360	-6.26	leaf	0	AT3G21620	Early-responsive to dehydration stress protein
	As_2569	-3.16	leaf	0.01	AT1G30360	ERD4 | Early-responsive to dehydration stress protein
	As_20592	-2.74	leaf	0.01	AT4G00430	PIP1;4 | plasma membrane intrinsic protein 1;4
	As_27360	-2.35	stem	0.01	AT3G21620	Early-responsive to dehydration stress protein
	As_30027	-2.05	leaf	0.03	AT5G24030	SLAH3 | SLAC1 homologue 3
	As_44068	-1.66	leaf	0.01	AT4G00430	PIP1;4 | plasma membrane intrinsic protein 1;4
Photorespiration
	As_31165	-6.97	stem	0	AT3G08860	Alanine--glyoxylate aminotransferase 2 homolog 3
	As_46832	-5.32	stem	0	AT3G08860	Alanine--glyoxylate aminotransferase 2 homolog 3
Cellular Respiration
	As_45303	-1.65	leaf	0.04	ATMG01190	ATP1 | ATP synthase subunit 1
	As_17093	-1.93	leaf	0.04	ATMG00410	ATP6-1 | ATPase subunit 6-1
	As_46521	-2.11	leaf	0	AT2G05710	ACO3 | aconitase 3
	As_19213	-2.13	stem	0	ATMG00070	NAD9 | NADH dehydrogenase subunit 9
	As_12159	-2.22	leaf	0	ATMG01360	COX1 | cytochrome oxidase
	As_27964	-2.22	stem	0.01	ATMG00580	NAD4 | NADH dehydrogenase subunit 4
	As_46521	-2.32	stem	0.01	AT2G05710	ACO3 | aconitase 3
	As_47098	-2.32	leaf	0.02	ATMG01275	NAD1A | NADH dehydrogenase 1A
	As_45325	-2.42	leaf	0.01	ATMG00180	CCB452 | cytochrome C biogenesis 452
	As_25573	-2.53	leaf	0.01	ATMG00580	NAD4 | NADH dehydrogenase subunit 4
	As_15142	-2.56	leaf	0.01	ATMG00160	COX2 | cytochrome oxidase 2
	As_27336	-2.6	leaf	0.02	ATMG00180	CCB452 | cytochrome C biogenesis 452
	As_18535	-2.66	leaf	0	ATMG00730	COX3 | cytochrome c oxidase subunit 3
	As_19213	-2.85	leaf	0	ATMG00070	NAD9 | NADH dehydrogenase subunit 9
	As_27964	-3.05	leaf	0.04	ATMG00580	NAD4 | NADH dehydrogenase subunit 4
	As_25335	-3.08	leaf	0.02	ATMG00510	NAD7 | NADH dehydrogenase subunit 7
	As_30365	-3.24	leaf	0	ATMG00510	NAD7 | NADH dehydrogenase subunit 7
Cell Wall Biosynthesis
	As_3499	-7.17	leaf	0	AT5G54690	GAUT12, LGT6, IRX8 | galacturonosyltransferase 12
	As_17427	-6.88	leaf	0	AT4G24010	CSLG1 | cellulose synthase like G1
	As_8965	-6.81	leaf	0.01	AT4G37800	XTH7 | xyloglucan endotransglucosylase/hydrolase 7
	As_38619	-6.55	leaf	0	AT2G46770	NST1, NAC043 | NAC (No Apical Meristem) domain-containing protein 43
	As_1581	-4.99	leaf	0	AT5G67230	IRX14-L | Nucleotide-diphospho-sugar transferases superfamily protein
	As_18275	-4.59	leaf	0.01	AT1G09610	GXM1 | Glucuronoxylan 4-O-methyltransferase 1 (DUF579)
	As_15146	-4.39	leaf	0	AT2G38080	IRX12, LAC4 | Laccase/Diphenol oxidase family protein
	As_21328	-4.2	leaf	0	AT5G01360	TBL3 | Plant protein of unknown function (DUF828)
	As_44402	-4.17	leaf	0.01	AT3G18660	PGSIP1 | plant glycogenin-like starch initiation protein 1
	As_19398	-3.68	leaf	0	AT1G75680	GH9B7 | glycosyl hydrolase 9B7
	As_3915	-3.61	leaf	0.01	AT5G67210	IRX15-L | Protein IRX15-LIKE (DUF579)
	As_22978	-3.53	leaf	0	AT5G03170	FLA11 | FASCICLIN-like arabinogalactan-protein 11
	As_19225	-3.52	leaf	0.02	AT5G22740	CSLA2 | cellulose synthase-like A02
	As_3825	-3.41	leaf	0	AT1G27600	IRX9-L | Nucleotide-diphospho-sugar transferases superfamily protein
	As_5093	-3.03	leaf	0.02	AT1G19300	GATL1 | Nucleotide-diphospho-sugar transferases superfamily protein
	As_8224	-2.96	leaf	0	AT1G27600	IRX9-L | Nucleotide-diphospho-sugar transferases superfamily protein
	As_17083	-2.83	leaf	0.01	AT5G44030	CESA4, IRX5 | cellulose synthase A4
	As_19348	-2.79	leaf	0.03	AT2G40320	TBL33 | TRICHOME BIREFRINGENCE-LIKE 33
	As_17319	-2.63	leaf	0.01	AT5G15630	COBL4, IRX6 | COBRA-like protein 4
	As_19837	-2.56	leaf	0.01	AT5G66390	Peroxidase superfamily protein
	As_26071	-2.52	leaf	0.02	AT5G60920	COB | Protein COBRA
	As_30391	-2.43	leaf	0.02	AT3G62390	TBL6 | TRICHOME BIREFRINGENCE-LIKE 6
	As_12790	-2.37	leaf	0.01	AT4G18780	CESA8, IRX1 | cellulose synthase family protein
	As_14056	-2.33	leaf	0.03	AT5G17420	IRX3, CESA7 | Cellulose synthase family protein
	As_20994	-2.33	leaf	0.01	AT3G62660	GATL7 | galacturonosyltransferase-like 7
	As_16263	-2.03	leaf	0.03	AT5G64740	CESA6, IRX2 | cellulose synthase 6
	As_16204	-1.88	leaf	0.03	AT5G05340	Peroxidase superfamily protein
	As_45387	-1.79	leaf	0	AT4G34480	O-Glycosyl hydrolases family 17 protein
	As_15010	-1.78	leaf	0.04	AT5G60920	COB | Protein COBRA
	As_13789	-1.77	stem	0.02	AT3G50760	GATL2 | galacturonosyltransferase-like 2
	As_18420	-1.69	leaf	0	AT5G56590	O-Glycosyl hydrolases family 17 protein
	As_19757	-1.61	leaf	0.03	AT5G20680	TRICHOME BIREFRINGENCE-LIKE 16
	As_17427	-1.59	stem	0.04	AT4G24010	CSLG1 | cellulose synthase like G1
	As_20161	-1.54	leaf	0.01	AT3G02230	RGP1 | reversibly glycosylated polypeptide 1
	As_45261	-1.43	stem	0.04	AT1G17950	MYB52 | myb domain protein 52
	As_45261	-1.43	stem	0.04	AT1G17950	MYB52 | myb domain protein 52
	As_45776	-1.38	leaf	0	AT3G24480	Leucine-rich repeat (LRR) family protein
aFold-change of transcripts showing significantly higher (blue) or lower (red) expression in Subtropical than in Equatorial samples.
bThe blastx algorithm was used to align contigs to Arabidopsis thaliana gene model sequences (TAIR10).
