## Supplementary information Table S12 for "Local adaptation of a dominant coastal tree to freshwater availability and solar radiation suggested by genomic and ecophysiological approaches"

### Sheet: Sheet1
Supplementary Table S12. Oligonucleotides used in qRT-PCR reactions in this work.
Locus ID	In silico expression fold-change	Primer ID	Orientation	Primer sequence (5'-3')	Expected fragment size	Similar tob
As_26086	5.59	As_DNAJ	L	GGAAATGAGCAGCCAAATCAGC	87	AT5G25530.1 | DNAJ heat shock family protein
			R	ATTGCCATCTCGCTTGAAGGTG
As_12775	4.07	As_CAO	L	TGCTTGATGGGGCGAATGTC	85	AT1G44446.1 | Pheophorbide a oxygenase family protein with Rieske [2Fe-2S] domain
			R	TCCACTGAATCCCTCCATAGCC
As_15863	2.5	As_PSB	L	TGGCCAGAAACCGCATTAAG	141	AT1G03600.1 | photosystem II family protein
			R	TGATCCGAACATTGCCACAG
As_26420	1.59	As_PSAO	L	AACAGTCCAAGGTGCCACAG	141	AT1G08380.1 | photosystem I subunit O
			R	AAGCATTCCGGCCATCAACG
As_13960	1.51	As_PHOT	L	AGCCCACCACCATTAGATGC	92	AT5G58140.1 |phototropin 2
			R	GGTGGAGCGAGAACATCATC
As_44068	-1.66	As_PIP	L	AGTGCCTTGGTGCCATTTGTG	145	AT4G00430.1 | plasma membrane intrinsic protein 1;4
			R	ACAAAGGTGCCCACGATTTCAG
As_19837	-2.56	As_PEROX	L	ATCCTATGCGTCCCAGTTGC	161	AT5G66390.1 | Peroxidase superfamily protein
			R	TGGTCACCAGAACTTCATCGG
As_19228	-2.67	As_NCED	L	AAAGTTTCCGGGTTTGCCAAGG	196	AT3G14440.1 | nine-cis-epoxycarotenoid dioxygenase 3
			R	TGGCGTTGACTATTTGCAGCTC
As_13564	-3.86	As_GOLS	L	TTTGAACCCGCCAAATCCAC	130	AT2G47180.1 | galactinol synthase 1
			R	ACGCATTTGGAATCGGCTTG
As_15146	-4.39	As_LAC4	L	ACGCAACACCTGTAACAACC	108	AT2G38080.1 | Laccase/Diphenol oxidase family protein
			R	TGGCAAACATCAGTGAGTGGTC
As_43999	< 0.1 (nde)	As_UBQ11	L	AGGGCTCCACTGCTCTTTAAGG	151	AT3G08690.2 | ubiquitin-conjugating enzyme 11
			R	TGCTGGTGGAGTGTTTCTTGTG
As_44296	< 0.1 (nde)	As_UBQpase	L	TGCGTGTTCATGATGAGGAG	199	AT5G06600.1 | ubiquitin-specific protease 12
			R	TGCTGATTCTGGTTCGCTAC
As_18630	< 0.1 (nde)	As_UBQ6	L	TGCCTGTCAAAGTGATTCGC	157	AT2G47110.2 | ubiquitin 6
			R	AGCCGAAGAAGATCAAGCAC
As_19713	< 0.1 (nde)	As_EIFa	L	TGGCCCGTGGTATTGATGTC	107	AT3G13920.1 | eukaryotic translation initiation factor 4A1
a Fold-change of target transcripts showing significantly higher (blue) or lower (red) expression in Subtropical than in Equatorial samples. nde: not significant differential expression of genes used as reference in qRT-PCR reactions (EdgeR FDR < 0.05).
b The blastx algorithm was used to search for similarity between Avicennia schaueriana’s transcripts and Arabidopsis thaliana’s gene model sequences (TAIR10).
