## Supplementary information Table S13 for "Local adaptation of a dominant coastal tree to freshwater availability and solar radiation suggested by genomic and ecophysiological approaches"

### Sheet: Sheet1
Supplementary Table S13. Single Nucleotide Polymorphic loci (SNP) with signature of selection present in putative protein-coding regions of the genome of Avicennia schaueriana.
nextRAD ID	Transcript IDa	A. thaliana locus IDb	A. thaliana protein Symbol	A. thaliana protein nameb	Plant RefSeq protein name [Sesamum indicum]c	PFAM domaind	Function description
3832	As_11340	AT5G17050	UGT78D2	UDP-glucosyl transferase 78D2	PREDICTED: anthocyanidin 3-O-glucosyltransferase-like	UDP-glucoronosyl and UDP-glucosyl transferase	Encodes a anthocyanidin 3-O-glucosyltransferase which glucosylates the 3-position of the flavonoid C-ring. Anthocyanidins and flavonols are accepted substrates.
4821	As_15910	AT1G78080	RAP2.4	Related to AP2 4	PREDICTED: ethylene-responsive transcription factor RAP2-4	AP2 domain	Transcriptional activator that regulates the gene expression by stress factors and by components of stress signal transduction pathways. Involved in the cellular response to salt stress, in the response to cold, to light stimulus, to osmotic stress and to water deprivation.
5972	As_21267	AT3G02830	ZFN1	zinc finger protein 1	PREDICTED: zinc finger CCCH domain-containing protein ZFN-like	Zinc finger C-x8-C-x5-C-x3-H type (and similar)	Encodes a zinc finger protein that binds to PORA mRNA in vivo and recruits the Pfr form of phytochrome to the 5′-UTR of PORA mRNA to regulate translation of the mRNA.
4676	As_25016	AT2G20710	AT2G20710	Tetratricopeptide repeat (TPR)-like superfamily protein	PREDICTED: pentatricopeptide repeat-containing protein At2g20710, mitochondrial-like	PPR repeat	Causes the covalent modification of one or more nucleotides within an RNA molecule, altering the genetically coded RNA
3303	As_48776	AT3G10040	HRA1	Hypoxia Response Attenuator 1	PREDICTED: uncharacterized protein LOC105174138	Myb/SANT-like DNA-binding domain	A low oxygen-inducible transcription factor.
188	As_12788	AT5G43850	ARD4	RmlC-like cupins superfamily protein	PREDICTED: 1,2-dihydroxy-3-keto-5-methylthiopentene dioxygenase 1	ARD/ARD' family	Catalyzes the formation of formate and 2-keto-4-methylthiobutyrate from 1,2-dihydroxy-3-keto-5-methylthiopentene.
471	As_20316	AT1G48960	AT1G48960	Adenine nucleotide alpha hydrolases-like superfamily protein	PREDICTED: uncharacterized protein LOC105176077 isoform X1	Universal stress protein family	Adenine nucleotide alpha hydrolases-like superfamily protein;(source:Araport11)
2405	As_27850	AT2G47680	AT2G47680	zinc finger (CCCH type) helicase family protein	PREDICTED: zinc finger CCCH domain-containing protein 31 isoform X1	Helicase conserved C-terminal domain	zinc finger (CCCH type) helicase family protein;(source:Araport11)
4298	As_18457	AT2G17980	ATSLY1	Sec1/munc18-like (SM) proteins superfamily	PREDICTED: SEC1 family transport protein SLY1	Sec1 family	member of SLY1 Gene Family The mRNA is cell-to-cell mobile. Involved in protein secretion.
4549	As_14393	AT3G09090	DEX1	defective in exine formation protein (DEX1)	PREDICTED: uncharacterized protein LOC105174535	Repeat domain in Vibrio, Colwellia, Bradyrhizobium and Shewanella	Encodes DEX1 (defective in exine formation). Required for exine pattern formation during pollen development.
443	As_22010	AT5G14230	AT5G14230	Ankyrin repeat (InterPro:IPR002110); BEST A. thaliana protein match is: XB3 ortholog 2 in A. thaliana (TAIR:AT5G57740.1)	PREDICTED: ankyrin-3-like	Ankyrin repeats (3 copies)	ankyrin;(source:Araport11)
944	As_21559	AT4G00905	AT4G00905	NC domain-containing protein-related	PREDICTED: uncharacterized protein LOC105156297, partial	Lecithin retinol acyltransferase	NC domain-containing protein-like protein;(source:Araport11)
1831	As_18471	AT1G10720	AT1G10720	BSD domain-containing protein	PREDICTED: uncharacterized protein LOC105155609	BSD domain	BSD domain-containing protein;(source:Araport11)
4007	As_44199	AT5G11700	AT5G11700	BEST A. thaliana protein match is: glycine-rich protein (TAIR:AT4G32920.3)	PREDICTED: uncharacterized protein LOC105164705	Putative ephrin-receptor like	ephrin type-B receptor;(source:Araport11)
1626	As_11391	AT2G39950	AT2G39950	unknown protein; EXPRESSED IN: 24 plant structures; EXPRESSED DURING: 15 growth stages	PREDICTED: uncharacterized protein LOC105167077	NA	flocculation protein;(source:Araport11)
2089	As_29842	NA	NA	NA	NA	NA	NA
aBlastn algorithm was used to align nextRAD tags to the transcriptome described in this work.
bBlastx algorithm was used to align contigs to Arabidopsis thaliana gene model sequences (TAIR10).
cBlastx algorithm was used to align contigs to NCBI’s RefSeq protein database.
dHMMER algorithm was used to align protein sequences predicted from transcripts to the Pfam database.
